# Distinct susceptibility of masked palm civet nasal epithelium to SARS-CoV-1 and SARS-CoV-2

**DOI:** 10.64898/2026.11.15.766891

**Authors:** Shigeru Fujita, Mizuka Fujiwara, Wilaiporn Saikruang, Ichiro Shimizu, Takenori Ijuin, Masakazu Harunari, Tsutomu Tanikawa, Rima Enomoto, Arnon Plianchaisuk, Shusuke Kawakubo, Takanori Asakura, Kei Sato

**Affiliations:** Division of Systems Virology, Department of Microbiology and Immunology, The Institute of Medical Science, The University of Tokyo, Tokyo, Japan; Department of Biological Sciences, Graduate School of Science, The University of Tokyo, Tokyo, Japan; Yoshida Shodoku Co., Ltd., Tokyo, Japan; Tokyo Pest Control Association, Tokyo, Japan; Ikari Shodoku Co., Ltd., Tokyo, Japan; Division of Pulmonary Medicine, Department of Medicine, Keio University School of Medicine, Tokyo, Japan; Department of Pathology, Immunology and Microbiology, Graduate School of Medicine, The University of Tokyo, Tokyo, Japan; International Research Center for Infectious Diseases, The Institute of Medical Science, The University of Tokyo, Tokyo, Japan; International Vaccine Design Center, The Institute of Medical Science, The University of Tokyo, Tokyo, Japan; Programme in Emerging Infectious Diseases, Duke-NUS Medical School, Singapore

## Abstract

Masked palm civets played an important role in the emergence of SARS-CoV-1, yet physiologically relevant civet respiratory epithelial models remain limited. Here, we establish air-liquid interface cultures from primary masked palm civet nasal epithelial cells. The cultures form a differentiated, barrier-forming epithelium containing ciliated, goblet, and club cell populations and recapitulate key features of native nasal tissue. Using parallel human and civet nasal cultures, we compare infection with SARS-CoV-1 and SARS-CoV-2. In human cultures, both viruses show broadly similar replication kinetics. In civet cultures, SARS-CoV-1 replicates rapidly across donors and causes pronounced epithelial disruption, whereas SARS-CoV-2 replication is slower, less efficient, and more donor dependent. These findings reveal distinct compatibility of the two sarbecoviruses with differentiated civet nasal epithelium and establish a species-matched platform for investigating coronavirus host range and cross-species adaptation.

**Highlights:**

- Civet nasal cultures form differentiated, barrier-forming respiratory epithelium
- SARS-CoV-1 replicates rapidly in civet nasal epithelium
- SARS-CoV-2 replication is slower and varies among civet donors
- SARS-CoV-1 infection disrupts ciliated and mucus-producing epithelial cells

**In Brief:** Fujita et al. establish a differentiated nasal epithelial model from masked palm civets, which were historically linked to SARS-CoV-1 emergence. SARS-CoV-1 replicates rapidly and disrupts the epithelium, whereas SARS-CoV-2 replication is slower and donor dependent, enabling species-matched studies of coronavirus host range and cross-species adaptation.
