## Supplementary material for "Distinct susceptibility of masked palm civet nasal epithelium to SARS-CoV-1 and SARS-CoV-2": Table S1

### Sheet: Sheet1
Table S1. Summary of Primer information for RT-qPCR analysis of civet nasal ALI, related to Fig. 2
Primer name	Sequence (5' to 3')
FOXJ1 Forward	5’-ACT CTT ACG CCA CGC TCA TC-3’
FOXJ1 Reverse	5’-CGA GGC ACT TTG ATG AAA CAC-3’
DNAH5 Forward	5’-GCA TCT TTA TTG GTG AAG GCT C-3’
DNAH5 Reverse	5’-ACA GGG CAG CAG CAA AAT G-3’
MUC5B Forward	5’-GAA GGC TGC TAC CCA AAG TG-3’
MUC5B Reverse	5’-CTT CGA GGC TGT ATG TGC AC-3’
MUC5AC Forward	5’-GGA CAG TGA GAC TTG CCT GAA G-3’
MUC5AC Reverse	5’-TGG TGT GGA CGA TGA TGA AG-3’
SCGB1A1 Forward	5’-GTA ACC AGT CCG CTG TGT GA-3’
SCGB1A1 Reverse	5’-GCG CTT TAT TGA AGG GAG CC-3’
GAPDH Forward	5’-AAC AGT GAC ACC CAC TCT TCC-3’
GAPDH Reverse	5’-CGG TTG CTG TAG CCA AAT TC-3’
