## Supplementary material for "Distinct susceptibility of masked palm civet nasal epithelium to SARS-CoV-1 and SARS-CoV-2": Table S2

### Sheet: Sheet1
Table S2. Summary of unexpected amino acid mutations detected in the working virus stocks, related to Fig. 3
Original clinical isolate	Reference	Position in Reference (nt)	REF	ALT	Quality score	Depth in REF	Depth in ALT	Mutation type	ORF	Amino acid substitution
SARS-CoV-1_Frankfurt 1	GenBank: AY291315.1	23412	C	T	228	20	224	missense_variant	S	H641Y
SARS-CoV-1_WK-521	GISAID: EPI_ISL_408667	23525	C	T	222	140	104	missense_variant	S	H655Y
